# Widespread exposure to SARS-CoV-2 in wildlife communities

**DOI:** 10.1101/2022.11.04.515237

**Authors:** Amanda R. Goldberg, Kate E. Langwig, Katherine L. Brown, Jeffrey Marano, Pallavi Rai, Kelsie M. King, Amanda K. Sharp, Alessandro Ceci, Christopher D. Kailing, Macy J. Kailing, Russell Briggs, Matthew G. Urbano, Clinton Roby, Anne M. Brown, James Weger-Lucarelli, Carla V. Finkielstein, Joseph R. Hoyt

## Abstract

Pervasive SARS-CoV-2 infections in humans have led to multiple transmission events to captive animals. While SARS-CoV-2 has a potential broad wildlife host range, most documented infections to date are found in a single species, the white-tailed deer. The extent of SARS-CoV-2 exposure among wildlife species and the factors that influence wildlife transmission risk remain unknown. We sampled 23 wildlife species for SARS-CoV-2 and examined the effects of urbanization and human use on seropositivity. Here, we document positive detections of SARS-CoV-2 RNA in six species, including the deer mouse, Virginia opossum, raccoon, groundhog, Eastern cottontail, and Eastern red bat. In addition, we found that sites with high human activity had three times higher seroprevalence than low human-use areas. We detected SARS-CoV-2 genomic sequences from nine individuals of six species which were assigned to seven Pango lineages of the Omicron variant. The close match to variants circulating in humans at the time suggests at least seven recent human-to-animal transmission events. Our data support that exposure to SARS-CoV-2 has been widespread in wildlife communities and suggests that areas with high human activity may serve as points of contact for cross-species transmission.
