## Supplementary Table 5 for "Widespread exposure to SARS-CoV-2 in wildlife communities"

### Sheet: Sheet1
Supplementary Table 5. Serology results from the 49 samples collected after SARS-CoV-2 arrival (post) and 67 samples prior to SARS-CoV-2 arrival (pre) samples collected. All 'pre' Peromyscus species were provided by NEON1, the Eastwood lab at Virginia Tech, or the Kilpatrick lab at UC Santa Cruz2.
Species	Site	Date	% Neutralization	Study Period	County
Didelphis virginiana	Roanoke	2022-06-08	68.89	post	Roanoke
Didelphis virginiana	NRT	2022-06-14	60	post	Wythe
Didelphis virginiana	NRT	2022-06-17	51.11	post	Wythe
Didelphis virginiana	NRT	2022-06-17	31.11	post	Wythe
Didelphis virginiana	Brush Mtn.	2022-06-20	37.78	post	Montgomery
Didelphis virginiana	Blacksburg	2022-06-28	51.11	post	Montgomery
Didelphis virginiana	Blacksburg	2022-06-29	83.33	post	Montgomery
Didelphis virginiana	Blacksburg	2022-07-01	44.44	post	Montgomery
Mephitus mephitus	Blacksburg	2022-06-29	54.44	post	Montgomery
Mephitus mephitus	Blacksburg	2022-06-29	35.56	post	Montgomery
Mephitus mephitus	Blacksburg	2022-07-01	52.22	post	Montgomery
Peromyscus leucopus	Mtn. Lake	2022-06-04	16.67	post	Giles
Peromyscus leucopus	Mtn. Lake	2022-06-04	0	post	Giles
Peromyscus leucopus	Mtn. Lake	2022-06-05	12.22	post	Giles
Peromyscus leucopus	NRT	2022-06-13	96.67	post	Wythe
Peromyscus leucopus	Brush Mtn.	2022-06-19	33.33	post	Montgomery
Peromyscus leucopus	Brush Mtn.	2022-06-20	48.89	post	Montgomery
Peromyscus maniculatus	Mtn. Lake	2022-06-03	22.22	post	Giles
Peromyscus maniculatus	Mtn. Lake	2022-06-04	16.67	post	Giles
Peromyscus maniculatus	Mtn. Lake	2022-06-04	22.22	post	Giles
Peromyscus maniculatus	Mtn. Lake	2022-06-04	30	post	Giles
Peromyscus maniculatus	Mtn. Lake	2022-06-05	56.67	post	Giles
Peromyscus maniculatus	Mtn. Lake	2022-06-05	41.11	post	Giles
Peromyscus maniculatus	Mtn. Lake	2022-06-05	13.33	post	Giles
Peromyscus maniculatus	Mtn. Lake	2022-06-05	40	post	Giles
Peromyscus maniculatus	Mtn. Lake	2022-06-05	32.22	post	Giles
Peromyscus maniculatus	Mtn. Lake	2022-06-05	27.78	post	Giles
Peromyscus maniculatus	Brush Mtn.	2022-06-19	57.78	post	Montgomery
Peromyscus maniculatus	Brush Mtn.	2022-06-19	66.67	post	Montgomery
Peromyscus maniculatus	Brush Mtn.	2022-06-20	26.67	post	Montgomery
Peromyscus maniculatus	Brush Mtn.	2022-06-20	57.78	post	Montgomery
Procyon lotor	Mtn. Lake	2022-06-04	95.56	post	Giles
Procyon lotor	Roanoke	2022-06-07	42.22	post	Roanoke
Procyon lotor	Roanoke	2022-06-10	55.56	post	Roanoke
Procyon lotor	Roanoke	2022-06-10	36.67	post	Roanoke
Procyon lotor	NRT	2022-06-13	53.33	post	Wythe
Procyon lotor	Brush Mtn.	2022-06-20	43.33	post	Montgomery
Procyon lotor	Blacksburg	2022-06-27	30	post	Montgomery
Procyon lotor	Blacksburg	2022-06-27	53.33	post	Montgomery
Procyon lotor	Blacksburg	2022-06-28	72.22	post	Montgomery
Procyon lotor	Blacksburg	2022-07-01	66.67	post	Montgomery
Procyon lotor	Blacksburg	2022-07-01	84.44	post	Montgomery
Sciurus carolinensis	Roanoke	2022-06-08	68.89	post	Roanoke
Sciurus carolinensis	Roanoke	2022-06-08	14.44	post	Roanoke
Sciurus carolinensis	Roanoke	2022-06-08	77.78	post	Roanoke
Sciurus carolinensis	Roanoke	2022-06-08	76.67	post	Roanoke
Sciurus carolinensis	Roanoke	2022-06-10	66.67	post	Roanoke
Sciurus carolinensis	Roanoke	2022-06-10	56.67	post	Roanoke
Sciurus carolinensis	Blacksburg	2022-06-29	46.67	post	Montgomery
Didelphis virginiana	Eastwood	2019-12-28	17.12	pre	Fauquier
Didelphis virginiana	Eastwood	2019-07-28	11.21	pre	Loudoun
Didelphis virginiana	Hunter	2005-06-14	40.35	pre	2
Didelphis virginiana	Jug Bay	2005-06-16	19.3	pre	Anne Arundel, MD2
Didelphis virginiana	Jug Bay	2005-06-16	36.84	pre	Anne Arundel, MD2
Didelphis virginiana	Fort Dupont	2005-06-29	29.82	pre	Washington DC
Didelphis virginiana	Hunter	2005-07-09	29.82	pre	2
Didelphis virginiana	Hunter	2005-07-09	-89.47	pre	2
Didelphis virginiana	Hunter	2005-07-09	14.04	pre	2
Didelphis virginiana	Hunter	2005-07-16	17.54	pre	2
Didelphis virginiana	Hunter	2005-07-16	17.54	pre	2
Didelphis virginiana	Hunter	2005-07-16	-3.51	pre	2
Didelphis virginiana	Hunter	2005-07-16	17.54	pre	2
Didelphis virginiana	Hunter	2005-07-17	29.82	pre	2
Mephitus mephitus	Eastwood	2019-04-15	4.24	pre	Fredrick
Mephitus mephitus	Eastwood	2019-06-13	8.33	pre	Warren
Mephitus mephitus	Eastwood	2019-07-09	-0.3	pre	Prince William
Peromyscus leucopus	NEON (SCBI)	2019-05-29	1.98	pre	Warren1
Peromyscus leucopus	NEON (SCBI)	2019-06-25	2.12	pre	Warren1
Peromyscus leucopus	NEON (SCBI)	2018-09-05	-2.97	pre	Warren1
Peromyscus leucopus	Blandy Exp. Farm	2018-09-13	3.95	pre	Clarke1
Peromyscus leucopus	Mtn. Lake	2018-07-19	3.67	pre	Giles1
Peromyscus leucopus	Mtn. Lake	2018-07-17	0.85	pre	Giles1
Peromyscus leucopus	Mtn. Lake	2018-07-17	12.85	pre	Giles1
Peromyscus leucopus	Mtn. Lake	2018-06-19	15.82	pre	Giles1
Peromyscus leucopus	Mtn. Lake	2018-06-19	9.75	pre	Giles1
Peromyscus leucopus	Mtn. Lake	2018-06-19	7.63	pre	Giles1
Peromyscus leucopus	Mtn. Lake	2018-06-19	13.56	pre	Giles1
Peromyscus leucopus	Mtn. Lake	2018-05-22	11.02	pre	Giles1
Peromyscus maniculatus	Mtn. Lake	2018-07-19	6.07	pre	Giles1
Peromyscus maniculatus	Mtn. Lake	2018-07-18	14.97	pre	Giles1
Peromyscus maniculatus	Mtn. Lake	2018-07-18	12.15	pre	Giles1
Peromyscus maniculatus	Mtn. Lake	2018-06-19	15.4	pre	Giles1
Peromyscus maniculatus	Mtn. Lake	2018-06-21	2.82	pre	Giles1
Peromyscus maniculatus	Mtn. Lake	2018-07-18	3.39	pre	Giles1
Peromyscus maniculatus	Mtn. Lake	2018-06-19	17.37	pre	Giles1
Peromyscus maniculatus	Mtn. Lake	2018-05-22	6.07	pre	Giles1
Peromyscus maniculatus	Mtn. Lake	2018-05-22	11.3	pre	Giles1
Peromyscus maniculatus	Mtn. Lake	2018-05-22	16.38	pre	Giles1
Peromyscus maniculatus	Mtn. Lake	2018-05-22	3.53	pre	Giles1
Peromyscus maniculatus	Mtn. Lake	2018-05-22	2.26	pre	Giles1
Procyon lotor	Eastwood	2019-07-24	16.97	pre	Fredrick
Procyon lotor	Eastwood	2019-12-27	-1.67	pre	Clarke
Procyon lotor	Eastwood	2019-04-01	5.3	pre	Warren
Procyon lotor	Eastwood	2019-04-29	19.39	pre	Loudoun
Procyon lotor	Eastwood	2019-03-19	2.42	pre	Culpepper
Procyon lotor	Eastwood	2019-04-20	27.58	pre	Clarke
Procyon lotor	Eastwood	2019-07-11	4.85	pre	Fredrick
Procyon lotor	Eastwood	2019-11-28	15.76	pre	Clarke
Procyon lotor	Eastwood	2019-12-20	-1.52	pre	Culpepper
Procyon lotor	Eastwood	2019-08-08	-5.3	pre
Procyon lotor	Fort Dupont	2005-08-20	10.53	pre	Washington DC2
Procyon lotor	SERC	2005-07-12	1.75	pre	Edgewater, MD2
Procyon lotor	Hunter	2005-07-17	33.33	pre	2
Sciurus carolinensis	Eastwood	2019	-4.55	pre
Sciurus carolinensis	Eastwood	2019	17.27	pre
Sciurus carolinensis	Eastwood	2019-12-10	-15.76	pre
Sciurus carolinensis	Hunter	2005-06-14	26.32	pre	2
Sciurus carolinensis	Fort Dupont	2005-06-30	21.05	pre	Washington DC2
Sciurus carolinensis	Fort Dupont	2005-06-30	0	pre	Washington DC2
Sciurus carolinensis	Fort Dupont	2005-06-30	28.07	pre	Washington DC2
Sciurus carolinensis	Fort Dupont	2005-07-01	26.32	pre	Washington DC2
Sciurus carolinensis	Hunter	2005-07-07	24.56	pre	2
Sciurus carolinensis	Hunter	2005-07-07	57.89	pre	2
Sciurus carolinensis	Hunter	2005-07-08	8.77	pre	2
Sciurus carolinensis	Hunter	2005-07-08	17.54	pre	2
Sciurus carolinensis	Hunter	2005-07-09	14.04	pre	2
