## Supplementary Table 11 for "Widespread exposure to SARS-CoV-2 in wildlife communities"

### Sheet: Sheet1
Supplementary Table 10. Housekeeping primer sequences for RT-qPCR testing in 22 wildlife species for presence of SARS-CoV-2.
Species	Primer Name1	Seq ref	Forward	Reverse
Blarina brevicauda	COI-1	NC_042734.1	GCCAACTCATCTCTGGACATTG	ATCCTGCAATGATGGCGAATAC
Castor canadensis	COI-1	NC_033912.1	CTCTTCACTTGGCTGGTGTATCT	ACGAACAACGGTGTCTGGTATT
Didelphis virginiana	COI-2	NC_001610.1	TTGAGAAGCTTTCGCATCCAAAC	GGAGGTGGGCATCCGTATAATC
Eptesicus fuscus	COI-1	MF143474.1	CCTGACGCCTATACAACCTGAAA	GGACGCAAAGGCTTCTCATACTA
Lasiurus borealis	COI-1	NC_016873.1	GGCTTCCGTCGATCTGACTATTT	ATTGAGATAGTGCGGGAGGTTT
Lynx Rufus	COI-1	NC_014456.1	GATGTAGACACACGAGCATACTTTAC	GGCGGGAGACCATTTGATATTG
Marmota monax	COI-2	LR632920.1	CAGGTGCAGGAACAGGATGAA	CCTGCTAAGTGAAGGGAGAAGATAG
Mephitis mephitis	COI-2	NC_020648.1	ACTGTGAGCACTAGGGTTCATTT	CGTGGAGTACAATATCCAGTGAGG
Microtus pennsylvanicus	COI-1	JF456799.1	CGAGCAGAACTTGGTCAACC	CAAGTCAGTTGCCGAAACCAC
Mustela vison	COI-1	AY377152.1	ACCTCCCGCTATATCACAATACC	GCTAGGACTGGCAAGGATAGAA
Mus Musculus	COI-1	NC_005089.1	ACTAACAGACCGCAACCTAAACA	TTCTGGGTGCCCAAAGAATCA
Odocoileus virginianus	COI-1	NC_015247.1	CAGGGACAGGCTGAACTGTTTAT	CACCCGCCAAGTGTAGAGAAA
Peromyscus leucopus	COI-1	NC_037180.1	TGACTACTACCTCCCTCATTCCTC	CAGCTAAGGGTGGGTATACAGTTC
Peromyscus maniculatis	COI-1	JN312100.1	TGACTACTACCTCCCTCATTCCTC	CAGCTAAGGGTGGGTATACAGTTC
Procyon lotor	COI-1	NC_009126.1	CACCGCTCTCAGCCTACTAATTC	AGCATGGGCAGTTACGATTACA
Rattus rattus	COI-1	NC_012374.1	CCATACTCCTCACAGATCGAAACC	CTTCTGGGTGTCCGAAGAATCAA
Sciurus carolinensis	COI-1	NC_050012.1	TTGGTGGCTTTGGGAATTGATTAG	AGGAGGAAGGAAGGAGGTAGAA
Sciurus niger	CytB-1	U10180.1	CGAGACGTAAACTATGGCTGACT	CCTCGGCCTACATGAAGGAATAA
Sylvilagus floridanus	COI-3	JF443513.1	TCTCTCTTCACTTAGCCGGAGTA	GCTGTGATGAGGACGGATCAT
Tamias striatus	COI-1	NC_032375.1	ACCACCTACCTATGTTCATCAATCG	CATTCCTGCTCAAGCACCAAATAG
Urocyon cinereoargeneus	COI-1	NC_026723.1	CCCTGCTATATCTCAGTACCAAACTC	GCCAACACGGGTAGTGATAGAA
Ursus americanus	COI-1	NC_003426.1	TACCTTCTGTTCGGTGCATGAG	TGCATGGGCAGTTACGATTACA
Vulpes vulpes	COI-3	NC_008434.1	ACCGCACATGCCTTCGTAATA	ATCCGAGGAAATGCTATGTCTGG
1COI=CytochromeC oxidase subunit1, CytB=CytochromeB
